# Genome-wide conservation and locus-specific coding variation in *Teratoramularia rumicicola*, a candidate microbial herbicide for *Rumex* weeds

**DOI:** 10.64898/2026.10.17.759301

**Authors:** Masataka Izumi, Tomomasa Oka

## Abstract

The *Rumex* pathogen *Teratoramularia rumicicola* is a candidate microbial herbicide, but its functional genomic repertoire and variation among isolates remain poorly characterised. We generated a PacBio HiFi reference and evidence-supported gene annotation for TR4 and a short-read assembly for GR1, then compared the isolates using assembly- and read-based analyses. The TR4 and GR1 nuclear assemblies comprised 22.34 Mb (13 contigs; N50, 2.90 Mb) and 21.23 Mb (486 contigs; N50, 0.350 Mb), respectively. The TR4 annotation predicted 8,898 protein -coding genes, and the representative protein set was 96.7% complete in the Benchmarking Universal Single-Copy Orthologues assessment. Functional annotation identified 593 putatively secreted proteins, 258 candidate effectors, 355 carbohydrate -active enzyme (CAZyme) candidates and 20 predicted secondary-metabolite biosynthetic regions. Seven secreted CAZymes were prioritised as potential host-barrier-associated factors based on predicted activities and homology to virulence -related entries in the Pathogen–Host Interactions database. Despite 99.81% average nucleotide identity across aligned regions, read-based comparison identified 28,040 high-confidence isolate-fixed differences. Of 158 reconstructed candidate GR1 alleles, 147 showed strong assembly support. Notable differences included predicted truncations of two Zn(II)₂Cys₆ transcription factors, one adjacent to an intact nonribosomal peptide synthetase-like core gene, and a separate gene showing a localised repeat-induced point mutation (RIP)-like substitution pattern and predicted premature termination. Together, these resources and candidate loci provide a foundation for investigating pathogenicity and strain variation relevant to microbial herbicide development.
