## Supplementary Table S3 for "Genome-wide conservation and locus-specific coding variation in *Teratoramularia rumicicola*, a candidate microbial herbicide for *Rumex* weeds"

### Sheet: Table_S3
analysis	category	focal_group	focal_group_total_n	focal_category_n	focal_category_pct	comparison_group	comparison_group_total_n	comparison_category_n	comparison_category_pct	odds_ratio	Fisher_one_sided_P	BH_adjusted_P-value
Whole proteome	Putative secretome	Broad pathogenicity-related homologues	1340	98	7.31343	Other representative proteins	7558	495	6.54935	1.12589	0.16479	0.288383
Whole proteome	Candidate effector	Broad pathogenicity-related homologues	1340	41	3.0597	Other representative proteins	7558	217	2.87113	1.06776	0.378867	0.378867
Whole proteome	CAZyme	Broad pathogenicity-related homologues	1340	112	8.35821	Other representative proteins	7558	243	3.21514	2.74517	9.65099e-16	6.75569e-15
Whole proteome	Secreted CAZyme	Broad pathogenicity-related homologues	1340	46	3.43284	Other representative proteins	7558	91	1.20402	2.91646	4.10156e-08	1.43554e-07
Whole proteome	BGC member	Broad pathogenicity-related homologues	1340	68	5.07463	Other representative proteins	7558	358	4.7367	1.07516	0.31706	0.369903
Whole proteome	BGC core gene	Broad pathogenicity-related homologues	1340	5	0.373134	Other representative proteins	7558	17	0.224927	1.66126	0.228467	0.319854
Whole proteome	Candidate effector + CAZyme	Broad pathogenicity-related homologues	1340	16	1.19403	Other representative proteins	7558	27	0.357237	3.37005	0.000299539	0.000698924
Strict PHI-base-hit background	Putative secretome	Broad pathogenicity-related homologues	1340	98	7.31343	Other strict PHI-base hits	635	29	4.56693	1.64846	0.0114434	0.0276295
Strict PHI-base-hit background	Candidate effector	Broad pathogenicity-related homologues	1340	41	3.0597	Other strict PHI-base hits	635	7	1.10236	2.83044	0.00441919	0.0276295
Strict PHI-base-hit background	CAZyme	Broad pathogenicity-related homologues	1340	112	8.35821	Other strict PHI-base hits	635	37	5.82677	1.4738	0.02702	0.0472849
Strict PHI-base-hit background	Secreted CAZyme	Broad pathogenicity-related homologues	1340	46	3.43284	Other strict PHI-base hits	635	10	1.5748	2.22103	0.0118412	0.0276295
Strict PHI-base-hit background	BGC member	Broad pathogenicity-related homologues	1340	68	5.07463	Other strict PHI-base hits	635	31	4.88189	1.04157	0.475657	0.554934
Strict PHI-base-hit background	BGC core gene	Broad pathogenicity-related homologues	1340	5	0.373134	Other strict PHI-base hits	635	3	0.472441	0.789137	0.765483	0.765483
Strict PHI-base-hit background	Candidate effector + CAZyme	Broad pathogenicity-related homologues	1340	16	1.19403	Other strict PHI-base hits	635	4	0.629921	1.9058	0.177635	0.248689
Virulence-related sensitivity analysis	Putative secretome	Virulence-related homologues	1323	88	6.65155	Other strict PHI-base hits	652	39	5.9816	1.11994	0.320786	0.561376
Virulence-related sensitivity analysis	Candidate effector	Virulence-related homologues	1323	32	2.41875	Other strict PHI-base hits	652	16	2.45399	0.985283	0.586688	0.684469
Virulence-related sensitivity analysis	CAZyme	Virulence-related homologues	1323	110	8.31444	Other strict PHI-base hits	652	39	5.9816	1.42513	0.0378231	0.132381
Virulence-related sensitivity analysis	Secreted CAZyme	Virulence-related homologues	1323	45	3.40136	Other strict PHI-base hits	652	11	1.68712	2.05121	0.0188767	0.132137
Virulence-related sensitivity analysis	BGC member	Virulence-related homologues	1323	67	5.06425	Other strict PHI-base hits	652	32	4.90798	1.03352	0.488522	0.68393
Virulence-related sensitivity analysis	BGC core gene	Virulence-related homologues	1323	5	0.377929	Other strict PHI-base hits	652	3	0.460123	0.820789	0.748242	0.748242
Virulence-related sensitivity analysis	Candidate effector + CAZyme	Virulence-related homologues	1323	15	1.13379	Other strict PHI-base hits	652	5	0.766871	1.48367	0.306744	0.561376

### Sheet: Legend
Table S3. Enrichment analyses of PHI-base pathogenicity-related homologues across functional categories.
The table contains group totals, category counts and percentages, odds ratios, one-sided Fisher exact-test P-values and Benjamini–Hochberg-adjusted FDR values for the whole-proteome comparison, the analysis restricted to proteins with strict PHI-base hits and the virulence-related sensitivity analysis in which effector-only records were excluded from the focal pathogenicity-related set while rema…
