## Supplementary Table S4 for "Genome-wide conservation and locus-specific coding variation in *Teratoramularia rumicicola*, a candidate microbial herbicide for *Rumex* weeds"

### Sheet: Table_S4
prioritized_host_barrier_candidate	gene_id	transcript_id	dbCAN_HMMER_family	dbCAN_EC	eggNOG_description	preferred_gene_name	InterPro_IDs	Pfam_InterProScan	candidate_effector	EffectorP_class	PHIbase_ProteinID	PHIbase_MolConn_ID	PHIbase_gene_name	PHIbase_pathogen_species	PHIbase_phenotype	PHIbase_identity_pct	PHIbase_query_coverage_pct	PHIbase_subject_coverage_pct	PHIbase_evalue	PHIbase_bitscore
No	g39	g39.t1	GH27(125-391)	-	Melibiase	-	IPR002241; IPR013785; IPR017853; IPR013780; IPR041233; IPR000111	PF16499; PF17801	No		G2X420	PHI:123690	GAL4_(VDAG_04757)	Verticillium_dahliae	reduced_virulence	47.6	95.7	94.6	1.18e-127	373
Yes	g54	g54.t1	GH10(29-321)	3.2.1.8	Glycoside hydrolase family 10 protein	xlnC	IPR001000; IPR031158; IPR044846; IPR017853	PF00331	No		G4MTF8	PHI:2204	Endo-1_4-beta-xylanase_GH10_family	Magnaporthe_oryzae	reduced_virulence	62.7	93.5	92.4	7.61e-132	377
No	g323	g323.t1	AA7(57-259)	-	fad binding domain-containing protein	-	IPR016166; IPR006094; IPR050416; IPR036318; IPR016169	PF01565	No		A0ST43	PHI:1046	CTB5	Cercospora_nicotianae	reduced_virulence	30.6	90.2	99.6	3.05e-51	179
No	g753	g753.t1	GH16_1(61-294)	-	endo-1,3(4)-beta-glucanase	-	IPR000757; IPR013320	PF26113	Yes	Apoplastic	C0NFK7	PHI:6265	Eng1	Histoplasma_capsulatum	reduced_virulence	51.7	78.2	88.4	3.16e-114	335
No	g770	g770.t1	GH75(10-237)	-	Chitosanase catalyzing the endo-type cleavage of chitosan, the deacylated form of chitin. Chitosanase may be crucial in the degradation of the deacetylated portion of chitin in the fungal cell wall	-	IPR009939	PF07335	Yes	Dual	A9QUB2	PHI:2403	CSN1	Fusarium_solani	increased_virulence_(hypervirulence)__reduced_virulence	42.9	97.1	82.3	8.68e-51	166
No	g818	g818.t1	GH16_1(69-297)	-	Glycoside hydrolase family 16 protein	-	IPR013320; IPR000757	PF26113	No		C0NFK7	PHI:6265	Eng1	Histoplasma_capsulatum	reduced_virulence	39.9	71.1	86.3	5.96e-66	212
No	g996	g996.t1	N	-	Glycoside hydrolase family 17 protein	-	IPR017853; IPR000490; IPR050732	PF29664	No		A0A384JRK6	PHI:10433	BcEG_(Bcin09g00200)	Botrytis_cinerea	unaffected_pathogenicity__reduced_virulence	56.6	72.9	69.5	9.31e-112	335
No	g1055	g1055.t1	GH72(21-331)	2.4.1.-|-	Splits internally a 1,3-beta-glucan molecule and transfers the newly generated reducing end (the donor) to the non- reducing end of another 1,3-beta-glucan molecule (the acceptor) forming a 1,3-beta linkage, resulting in the elongation of 1,3- beta-glucan chains in the cell wall	-	IPR004886; IPR017853; IPR012946	PF03198; PF07983	Yes	Apoplastic	G4MWC3	PHI:6713	Gel3	Magnaporthe_oryzae	unaffected_pathogenicity__loss_of_pathogenicity	47.7	91.9	90.4	8.18e-137	405
No	g1076	g1076.t1	GH20(230-578)	-	beta-acetyl hexosaminidase like	NAG1	IPR025705; IPR015883; IPR029018; IPR029019; IPR017853	PF00728; PF14845	No		P43077	PHI:4987	HEX1	Candida_albicans	reduced_virulence	31.5	80.4	88.4	3.01e-72	241
Yes	g1425	g1425.t1	GH43_22(68-285)+GH43_34(355-632)	-	Glycoside hydrolase family 43 protein	-	IPR023296; IPR006710; IPR055133; IPR050727	PF04616; PF22847	No		G2WW80	PHI:124868	XyL3_(VDAG_01866)	Verticillium_dahliae	increased_virulence_(hypervirulence)	59.5	97.6	86	3.51e-306	853
No	g1947	g1947.t1	GH72(20-334)	-	Splits internally a 1,3-beta-glucan molecule and transfers the newly generated reducing end (the donor) to the non- reducing end of another 1,3-beta-glucan molecule (the acceptor) forming a 1,3-beta linkage, resulting in the elongation of 1,3- beta-glucan chains in the cell wall	GAS4	IPR017853; IPR004886	PF03198	No		P0C954	PHI:434	GEL2	Aspergillus_fumigatus	reduced_virulence	54.7	89.9	87.6	1.68e-155	448
No	g1962	g1962.t1	GH3(83-307)	-	Glycosyl hydrolase	-	IPR036962; IPR050226; IPR001764; IPR017853	PF00933	No		Q9HZK0	PHI:123476	NagZ	Pseudomonas_aeruginosa	reduced_virulence	32.2	78.8	79.2	2.47e-19	86.3
No	g2820	g2820.t1	AA1(89-486)	-	Multicopper oxidase	-	IPR008972; IPR011706; IPR011707; IPR045087; IPR001117	PF07731; PF07732; PF00394	No		A0A8H4FD53	PHI:124199	Lac13	Colletotrichum_gloeosporioides	reduced_virulence	47.8	85.8	92.7	6.42e-176	510
No	g2868	g2868.t1	GH72(23-336)+CBM43(387-474)	2.4.1.-|-	Splits internally a 1,3-beta-glucan molecule and transfers the newly generated reducing end (the donor) to the non- reducing end of another 1,3-beta-glucan molecule (the acceptor) forming a 1,3-beta linkage, resulting in the elongation of 1,3- beta-glucan chains in the cell wall	-	IPR012946; IPR004886; IPR017853	PF03198; PF07983	Yes	Apoplastic	G4MLP9	PHI:6714	Gel4	Magnaporthe_oryzae	unaffected_pathogenicity__loss_of_pathogenicity	51.4	99.3	99.6	3.98e-173	498
No	g3068	g3068.t1	GH16_1(82-315)	-	Glycoside hydrolase family 16 protein	-	IPR013320; IPR000757	PF26113	Yes	Apoplastic	C0NFK7	PHI:6265	Eng1	Histoplasma_capsulatum	reduced_virulence	41.2	89.2	87.8	8.05e-69	217
No	g3358	g3358.t1	GT24(1212-1459)	2.4.1.-	Glycosyltransferase family 24 protein	KRE5	IPR040694; IPR009448; IPR029044; IPR040692; IPR040525; IPR040497; IPR040693	PF18401; PF06427; PF18402; PF18403; PF18404; PF18400	No		E3QHX9	PHI:6227	KRE5	Colletotrichum_graminicola	reduced_virulence	51.5	95.9	95.4	0	1447
No	g3464	g3464.t1	GH125(84-520)	-	Pfam:DUF1237	-	IPR008928; IPR008313; IPR012341	PF06824	No		G4NIS9	PHI:785	MGG_04128	Magnaporthe_oryzae	reduced_virulence	62	93.4	93.3	5.51e-232	649
No	g4034	g4034.t1	GH72(25-325)	-	Splits internally a 1,3-beta-glucan molecule and transfers the newly generated reducing end (the donor) to the non- reducing end of another 1,3-beta-glucan molecule (the acceptor) forming a 1,3-beta linkage, resulting in the elongation of 1,3- beta-glucan chains in the cell wall	GAS5	IPR017853; IPR004886	PF03198	Yes	Apoplastic	G4MV25	PHI:6711	Gel1	Magnaporthe_oryzae	unaffected_pathogenicity__loss_of_pathogenicity	50	86.7	85.7	1.24e-120	357
No	g4056	g4056.t1	GH17(53-286)	-	Belongs to the glycosyl hydrolase 17 family	-	IPR000490; IPR017853; IPR050732	PF29664	No		N1JK84	PHI:2896	BEC1005	Blumeria_graminis	reduced_virulence	38	95.2	94.3	2.87e-63	200
Yes	g4374	g4374.t1	GH11(40-211)	3.2.1.8	endo-1,4-beta-xylanase activity	xlnA	IPR033123; IPR018208; IPR001137; IPR013319; IPR013320	PF00457	Yes	Apoplastic	Q2LMP0	PHI:546	XYN11A	Botrytis_cinerea	reduced_virulence	47.4	94.9	94.3	8.83e-61	188
No	g4508	g4508.t1	GH5_9(129-422)	-	Belongs to the glycosyl hydrolase 5 (cellulase A) family	-	IPR017853; IPR050386; IPR001547	PF00150	No		B2W4L0	PHI:3859	GLU1	Pyrenophora_tritici-repentis	reduced_virulence	34.9	79.1	89.3	5.23e-72	232
Yes	g4585	g4585.t1	PL3_2(70-256)	4.2.2.2	Polysaccharide lyase family 3 protein	-	IPR004898; IPR011050; IPR012334	PF03211	Yes	Dual	Q04701	PHI:179	PELA	Fusarium_solani	reduced_virulence	48.6	76.8	90.9	3.44e-66	205
No	g4685	g4685.t1	GH3(82-299)	3.2.1.21|3.2.1.-	Belongs to the glycosyl hydrolase 3 family	bglA	IPR013783; IPR026891; IPR019800; IPR050288; IPR036962; IPR001764; IPR036881; IPR002772; IPR017853	PF00933; PF14310; PF01915	No		A0A384JWC5	PHI:10367	BcBGL3_(BCIN_10g05590)	Botrytis_cinerea	reduced_virulence	62.7	95.1	93.4	0	1045
Yes	g5173	g5173.t1	GH10(69-397)	-	Glycoside hydrolase family 10 protein	-	IPR031158; IPR017853; IPR001000; IPR044846	PF00331	No		A0A0N9DQW5	PHI:10255	VmXyl1	Valsa_mali	reduced_virulence	43.4	84.7	74.3	2.85e-89	275
No	g5237	g5237.t1	GH31_1(361-810)	3.2.1.20|3.2.1.207	Belongs to the glycosyl hydrolase 31 family	ROT2	IPR013780; IPR017853; IPR025887; IPR030458; IPR000322; IPR033403; IPR048395; IPR011013	PF13802; PF01055; PF17137; PF21365	No		G4ML12	PHI:6739	MoGls2	Magnaporthe_oryzae	reduced_virulence	60.7	98.9	99	0	1222
No	g5449	g5449.t1	GH17(25-300)	-	Belongs to the glycosyl hydrolase 17 family	BGL2	IPR050732; IPR000490; IPR017853	PF29664	Yes	Apoplastic	P43070	PHI:61	BGL2	Candida_albicans	reduced_virulence	39.7	96.2	97.1	7.49e-67	210
No	g5466	g5466.t1	GH5_9(82-383)	-	Belongs to the glycosyl hydrolase 5 (cellulase A) family	EXG2	IPR050386; IPR001547; IPR017853	PF00150	No		B2W4L0	PHI:3859	GLU1	Pyrenophora_tritici-repentis	reduced_virulence	59	98.1	98.1	3.34e-176	497
No	g5582	g5582.t1	GH18(26-204)	-	GPI-anchored chitinase involved in the degradation of chitin, a component of the cell walls of fungi and exoskeletal elements of some animals (including worms and arthropods). Required to reshape the cell wall at the sites where cell wall remodeling and or cell wall maturation actively take place such as sites of conidia formation	CHT2	IPR001579; IPR001223; IPR017853	PF00704	Yes	Apoplastic	C1G842	PHI:10895	PCN_(PADG_03347)	Paracoccidioides_brasiliensis	increased_virulence_(hypervirulence)	47.6	79.2	71.6	2.44e-42	140
No	g6335	g6335.t1	GH18(188-543)	-	Belongs to the glycosyl hydrolase 18 family	CHT4	IPR001223; IPR001579; IPR017853; IPR029070; IPR050314; IPR011583	PF00704	No		X0LLV0	PHI:124829	Chi20_(FOTG_07042)	Fusarium_oxysporum	reduced_virulence	57.1	66.7	97	1.20e-157	455
No	g6406	g6406.t1	GH3(145-365)	-	Belongs to the glycosyl hydrolase 3 family	-	IPR001764; IPR036962; IPR026891; IPR013783; IPR017853; IPR019800; IPR002772; IPR036881; IPR050288	PF14310; PF01915; PF00933	No		A0A384JSB2	PHI:10365	BcBGL1_(BCIN_09g02640)	Botrytis_cinerea	reduced_virulence	40.6	89	95.9	4.08e-173	519
No	g6666	g6666.t1	GH79(49-341)	-	Glycosyl hydrolase family 79 C-terminal beta domain	-	IPR013780; IPR031728; IPR052974; IPR017853	PF16862	Yes	Apoplastic	X0ISP3	PHI:123114	FOIG_15013	Fusarium_oxysporum	increased_virulence_(hypervirulence)	38.3	92	93.1	1.31e-90	283
No	g6712	g6712.t1	GH18(39-387)	-	Belongs to the glycosyl hydrolase 18 family	CHT4	IPR001579; IPR029070; IPR001223; IPR050314; IPR017853; IPR011583	PF00704	No		O59928	PHI:144	CHT42	Trichoderma_virens	reduced_virulence	55.1	91.8	92.1	4.61e-154	441
No	g6831	g6831.t1	GH125(68-494)	-	Pfam:DUF1237	-	IPR008928; IPR012341; IPR008313	PF06824	No		G4NIS9	PHI:785	MGG_04128	Magnaporthe_oryzae	reduced_virulence	42.8	94.3	92.5	5.45e-128	383
No	g7254	g7254.t1	GH81(340-1032)	-	Glycoside hydrolase family 81 protein	ACF2	IPR005200; IPR040451; IPR040720	PF03639; PF17652	No		Q5AIR7	PHI:123586	Eng1	Candida_albicans	reduced_virulence__increased_virulence_(hypervirulence)	36.3	68.8	62.4	1.59e-130	423
No	g7271	g7271.t1	GH3(92-314)	3.2.1.-|3.2.1.21	Glycoside hydrolase family 3 protein	-	IPR036881; IPR001764; IPR050288; IPR013783; IPR002772; IPR017853; IPR026891; IPR036962	PF00933; PF01915; PF14310	No		A0A384JSB2	PHI:10365	BcBGL1_(BCIN_09g02640)	Botrytis_cinerea	reduced_virulence	54.8	97.6	98.5	5.33e-294	827
No	g7412	g7412.t1	AA5_2(110-694)	-	Copper radical oxidase	-	IPR013783; IPR006652; IPR014756; IPR003609; IPR011043; IPR037293; IPR015202	PF01344; PF00024; PF09118	No		N4UTF2	PHI:124091	AlcOx	Colletotrichum_orbiculare	reduced_virulence__unaffected_pathogenicity	43.9	69.1	94.7	1.36e-127	386
No	g7557	g7557.t1	GH16_18(80-235)	-	Glycoside hydrolase family 16 protein	CRH1	IPR000757; IPR013320	PF00722	Yes	Apoplastic	A0A384JN58	PHI:124430	Crh4_(Bcin07g04870)	Botrytis_cinerea	reduced_virulence	50.3	87.9	90.7	5.67e-109	323
Yes	g7879	g7879.t1	CE5(41-243)	-	Cutinase	-	IPR029058; IPR000675	PF01083	No		A7ERZ9	PHI:123164__PHI:123165	SsCut1_(SS1G_08104)	Sclerotinia_sclerotiorum	reduced_virulence	31	71.6	69.7	9.18e-23	94.4
No	g8063	g8063.t1	GH31_1(253-892)	3.2.1.20|3.2.1.84	Belongs to the glycosyl hydrolase 31 family	agdC	IPR002044; IPR013780; IPR011013; IPR013784; IPR017853; IPR000322; IPR048395; IPR025887; IPR013783	PF01055; PF00686; PF21365; PF13802	No		A0A384K1X9	PHI:10369	BcBGL5_(BCIN_14g00650)	Botrytis_cinerea	reduced_virulence	52.6	94.6	91.9	0	952
No	g8258	g8258.t1	GH72(23-334)+CBM43(386-473)	2.4.1.-|-	Splits internally a 1,3-beta-glucan molecule and transfers the newly generated reducing end (the donor) to the non- reducing end of another 1,3-beta-glucan molecule (the acceptor) forming a 1,3-beta linkage, resulting in the elongation of 1,3- beta-glucan chains in the cell wall	-	IPR004886; IPR017853; IPR012946	PF03198; PF07983	Yes	Apoplastic	G4MLP9	PHI:6714	Gel4	Magnaporthe_oryzae	unaffected_pathogenicity__loss_of_pathogenicity	49.6	89	88.3	9.49e-150	438
No	g8456	g8456.t1	GH72(27-329)	-	Splits internally a 1,3-beta-glucan molecule and transfers the newly generated reducing end (the donor) to the non- reducing end of another 1,3-beta-glucan molecule (the acceptor) forming a 1,3-beta linkage, resulting in the elongation of 1,3- beta-glucan chains in the cell wall	-	IPR004886; IPR017853	PF03198	No		G4MV25	PHI:6711	Gel1	Magnaporthe_oryzae	unaffected_pathogenicity__loss_of_pathogenicity	48	86.2	87.2	1.50e-122	363
Yes	g8540	g8540.t1	CE5(33-227)	-	Cutinase	-	IPR000675; IPR029058	PF01083	Yes	Apoplastic	A7ERZ9	PHI:123164__PHI:123165	SsCut1_(SS1G_08104)	Sclerotinia_sclerotiorum	reduced_virulence	33.8	91.7	71.3	1.02e-23	95.1
No	g8542	g8542.t1	CE4(40-163)	-	Glycosyl hydrolase family 57	-	IPR002509; IPR011330	PF01522	Yes	Apoplastic	A0A0L0V0Y3	PHI:11528	Pst_13661	Puccinia_striiformis	reduced_virulence	37.9	81.6	79.1	1.66e-35	125
No	g8599	g8599.t1	AA1(48-540)	-	Belongs to the multicopper oxidase family	-	IPR008972; IPR045087; IPR002355; IPR017762; IPR033138; IPR001117; IPR011707; IPR011706	PF00394; PF07732; PF07731	No		G4N2Y0	PHI:124540	Ao1_(MGG_14_307)	Magnaporthe_oryzae	reduced_virulence__loss_of_pathogenicity	44.6	97	98.7	6.49e-171	497
No	g8602	g8602.t1	AA5_2(16-490)	-	Domain of unknown function (DUF1929)	-	IPR037293; IPR015202; IPR014756; IPR013783; IPR009880; IPR006652; IPR011043	PF07250; PF09118	No		N4UTF2	PHI:124091	AlcOx	Colletotrichum_orbiculare	reduced_virulence__unaffected_pathogenicity	47.6	97.2	95.5	6.23e-152	441

### Sheet: Legend
Table S4. Virulence-related secreted CAZymes and prioritized host-barrier-associated candidates in strain TR4.
The table contains 45 secreted CAZymes with PHI-base loss-of-pathogenicity, reduced-virulence or increased-virulence homologues, together with CAZy-family, functional, EffectorP and PHI-base annotations. Seven GH10, GH11, GH43, PL3_2 or CE5 proteins are highlighted as prioritized host-barrier-associated candidates.
