## Supplementary Table S5 for "Genome-wide conservation and locus-specific coding variation in *Teratoramularia rumicicola*, a candidate microbial herbicide for *Rumex* weeds"

### Sheet: Table_S5
gene_id	transcript_id	TR4_dbCAN_HMMER_family	TR4_candidate_effector	TR4_EffectorP_class	PHIbase_gene_name	PHIbase_pathogen_species	PHIbase_phenotype	fixed_coding_variants	splice_region_variants	TR4_CDS_length_bp	GR1_CDS_length_bp	CDS_length_delta_bp	applied_CDS_variant_count	TR4_protein_length_aa	GR1_predicted_protein_length_aa	amino_acid_substitution_count	amino_acid_substitutions	assembly_query_coverage_percent	assembly_sequence_agreement_percent	assembly_MAPQ	assembly_hit_count	GR1_SignalP6_re_evaluation	GR1_EffectorP3_re_evaluation
g54	g54.t1	GH10(29-321)	No	-	Endo-1_4-beta-xylanase_GH10_family	Magnaporthe_oryzae	reduced_virulence	-	-	972	972	0	0	323	323	0	-	100	100	60	1	Not re-evaluated	Not re-evaluated
g1425	g1425.t1	GH43_22(68-285)+GH43_34(355-632)	No	-	XyL3_(VDAG_01866)	Verticillium_dahliae	increased_virulence_(hypervirulence)	c.36C>T (p.Ala12Ala) [LOW]; c.478T>C (p.Leu160Leu) [LOW]; c.1374C>T (p.Asn458Asn) [LOW]	-	1971	1971	0	3	656	656	0	-	100	100	60	1	Not re-evaluated	Not re-evaluated
g4374	g4374.t1	GH11(40-211)	Yes	Apoplastic	XYN11A	Botrytis_cinerea	reduced_virulence	-	c.245+3A>G	648	648	0	0	215	215	0	-	100	100	60	1	Not re-evaluated	Not re-evaluated
g4585	g4585.t1	PL3_2(70-256)	Yes	Dual	PELA	Fusarium_solani	reduced_virulence	-	-	855	855	0	0	284	284	0	-	100	100	60	1	Not re-evaluated	Not re-evaluated
g5173	g5173.t1	GH10(69-397)	No	-	VmXyl1	Valsa_mali	reduced_virulence	c.106T>C (p.Ser36Pro) [MODERATE]; c.188C>G (p.Thr63Ser) [MODERATE]	-	1212	1212	0	2	403	403	2	S36P;T63S	100	100	60	1	Not re-evaluated	Not re-evaluated
g7879	g7879.t1	CE5(41-243)	No	-	SsCut1_(SS1G_08104)	Sclerotinia_sclerotiorum	reduced_virulence	c.490G>A (p.Val164Ile) [MODERATE]; c.786A>G (p.Ser262Ser) [LOW]; c.860C>G (p.Ala287Gly) [MODERATE]	c.241+7C>T	897	897	0	3	298	298	2	V164I;A287G	100	100	60	1	Not re-evaluated	Not re-evaluated
g8540	g8540.t1	CE5(33-227)	Yes	Apoplastic	SsCut1_(SS1G_08104)	Sclerotinia_sclerotiorum	reduced_virulence	c.8G>T (p.Arg3Leu) [MODERATE]	-	687	687	0	1	228	228	1	R3L	100	100	60	1	Sec/SPI; likelihood=0.9997; cleavage site=25-26; cleavage probability=0.896394	Apoplastic; score=0.786

### Sheet: Legend
Table S5. Targeted reconstruction and assembly-based evaluation of seven prioritized host-barrier-associated secreted CAZyme genes in GR1.
The table contains fixed coding variants, splice-region variants, reconstructed CDS and protein properties, amino-acid substitutions, and assembly-based support from the separately assembled GR1 genome. The reconstructed GR1 g8540 protein was additionally assessed using SignalP 6.0 and EffectorP 3.0 because its amino-acid substitution occurs near the N terminus.
